# Discriminating betacoronavirus receptor usage across subgenera using protein structure prediction and molecular dynamics

**DOI:** 10.64898/2026.09.25.754509

**Authors:** Shruthi S. Garimella, Guadalupe Lauro, Vardhan Peddamallu, Parth R. Bandivadekar, Anugraha Thyagatur, Roland Faller, Surl-Hee Ahn, Priya S. Shah

## Abstract

A critical step in the emergence of a virus is the ability of the viral protein to bind a host receptor and mediate cell entry. For many coronaviruses, this interaction occurs between the Spike S1 subunit and the human ACE2 receptor. Whether this binding interface can be computationally distinguished across unstudied viruses without experimentally resolved protein structures remains an open question. We predicted how 28 emerging coronaviruses may bind to human ACE2 using structural predictions, static interaction prediction programs, and molecular dynamics simulations. To screen the emerging coronaviruses, we predicted a library of S1 structures using AlphaFold. These predicted structures were then used to model the S1-ACE2 interaction with AlphaFold, ClusPro, and HADDOCK. We used known ACE2-binding sarbecoviruses as positive controls and coronaviruses that bind other receptors as negative controls to threshold predicted binding. Contact analysis quantified the predicted binding and revealed that these static interaction prediction methods varied in discriminative power. Less restrained static predictions separated binders from non-binders, whereas heavily restrained docking did not, potentially forcing an interaction where none should exist. This analysis highlighted an emerging coronavirus, Zhejiang2013, as a potential ACE2 binder. We used molecular dynamics simulations to further assess the static predictions and model the interaction over time. Overall, our results indicate that Zhejiang2013 exhibits dynamic interaction patterns consistent with ACE2 binding. Given that two ACE2-binding coronaviruses have caused global pandemics within the past two decades, identifying potential ACE2 binders is critical for early warning and pandemic preparedness.
