## Supplemental tables for "Discriminating betacoronavirus receptor usage across subgenera using protein structure prediction and molecular dynamics"

### Sheet: Table S1. S1 identity matrix
	MERS-CoV	HKU4	BtCoV133	Zhejiang2013	P2V	Pang17	SARS-CoV-2	RaTG13	LYRa11	LYRa3	SARS-CoV-1	YN2018B	Rs7327	Rs3367	W1V1	BtKY72	JTMC15	SC2018	SX2013	YNLF31C	YNLF34C	Rs4255	Rs672	YN2018D	Rm1	HKU3	YN2018A	YN2018C
MERS-CoV	100	61.67	61.81	21.45	19.84	19.91	20.34	20	19.75	19.91	20.19	19.84	19.84	19.84	19.84	19.34	21.2	20.03	19.71	20.16	20.16	19.36	19.36	19.36	19.52	19.81	20.13	20.16
HKU4	61.67	100	95.59	20.06	22.08	22.15	21.45	21.14	21.27	21.27	21.73	21.21	21.37	21.53	21.53	21.75	22.79	22.01	21.39	21	21	21.49	21.49	21.32	21.32	22.26	21.77	21.65
BtCoV133	61.81	95.59	100	19.32	22.08	22.15	21.29	20.98	21.43	21.43	21.88	21.21	21.37	21.53	21.53	21.75	22.79	22.17	21.39	21	21	21.32	21.32	21.32	21.16	22.1	21.61	21.49
Zhejiang2013	21.45	20.06	19.32	100	26.09	26.28	28.04	28.05	27.05	27.05	27.98	28.24	28.24	28.09	27.54	25.81	28.55	27.41	28.1	28.01	28.01	27.56	27.56	27.26	27.41	27.52	27.52	27.86
P2V	19.84	22.08	22.08	26.09	100	99.85	87.22	87.96	65.01	65.01	66.52	66.82	66.82	66.97	66.82	61.09	60.13	63.43	63.06	62.71	62.71	62.71	62.4	62.71	63.02	62.62	62.92	62.1
Pang17	19.91	22.15	22.15	26.28	99.85	100	86.97	88.22	65.36	65.36	66.87	67.02	67.02	67.17	67.15	61.31	61.15	64.18	63.98	63.64	63.64	63.64	63.34	63.64	63.79	63.39	63.84	63.04
SARS-CoV-2	20.34	21.45	21.29	28.04	87.22	86.97	100	95.89	65.31	65.01	65.91	67.27	67.27	67.57	67.02	61.47	59.59	63.04	62.67	62.33	62.33	63.09	62.79	63.09	62.79	63	63.3	63.09
RaTG13	20	21.14	20.98	28.05	87.96	88.22	95.89	100	66.37	66.06	67.12	67.72	67.72	68.17	68.02	61.54	59.65	63.43	62.91	62.71	62.71	63.94	63.64	63.94	63.79	63.85	64.15	63.94
LYRa11	19.75	21.27	21.43	27.05	65.01	65.36	65.31	66.37	100	98.51	83.96	84.58	83.83	83.53	83.38	63.37	62.44	67.08	65.89	65.27	65.27	66.51	66.05	66.2	66.82	67.03	66.41	66.98
LYRa3	19.91	21.27	21.43	27.05	65.01	65.36	65.01	66.06	98.51	100	83.96	84.13	83.38	83.08	82.93	63.83	62.75	67.55	66.2	65.58	65.58	66.82	66.2	66.51	66.98	67.18	66.56	67.13
SARS-CoV-1	20.19	21.73	21.88	27.98	66.52	66.87	65.91	67.12	83.96	83.96	100	86.21	86.36	86.06	85.91	64.89	62.28	67.86	65.58	65.74	65.74	67.29	66.67	66.98	66.51	66.41	65.94	66.2
YN2018B	19.84	21.21	21.21	28.24	66.82	67.02	67.27	67.72	84.58	84.13	86.21	100	98.8	97.9	97.75	64.13	62.44	67.24	66.05	66.67	66.67	66.98	66.36	66.67	66.98	67.49	66.56	66.67
Rs7327	19.84	21.37	21.37	28.24	66.82	67.02	67.27	67.72	83.83	83.38	86.36	98.8	100	98.8	98.65	64.44	62.13	67.24	65.89	66.82	66.82	67.13	66.51	66.82	66.98	67.34	66.25	66.36
Rs3367	19.84	21.53	21.53	28.09	66.97	67.17	67.57	68.17	83.53	83.08	86.06	97.9	98.8	100	99.85	64.59	62.44	67.24	66.36	67.29	67.29	67.13	66.82	67.13	67.29	67.34	66.41	66.67
W1V1	19.84	21.53	21.53	27.54	66.82	67.15	67.02	68.02	83.38	82.93	85.91	97.75	98.65	99.85	100	64.66	62.9	67.66	66.67	67.56	67.56	67.41	67.12	67.41	67.71	67.76	66.72	66.97
BtKY72	19.34	21.75	21.75	25.81	61.09	61.31	61.47	61.54	63.37	63.83	64.89	64.13	64.44	64.59	64.66	100	59.67	66.27	65.33	64.69	64.69	65.43	65.13	65.58	65.28	65.93	65.48	64.99
JTMC15	21.2	22.79	22.79	28.55	60.13	61.15	59.59	59.65	62.44	62.75	62.28	62.44	62.13	62.44	62.9	59.67	100	70.44	75.19	74.14	74.14	72.03	72.03	71.88	70.98	71.58	71.58	71.43
SC2018	20.03	22.01	22.17	27.41	63.43	64.18	63.04	63.43	67.08	67.55	67.86	67.24	67.24	67.24	67.66	66.27	70.44	100	78.45	77.19	77.19	81.48	81.19	81.48	81.33	82.4	82.54	80.44
SX2013	19.71	21.39	21.39	28.1	63.06	63.98	62.67	62.91	65.89	66.2	65.58	66.05	65.89	66.36	66.67	65.33	75.19	78.45	100	95.56	95.7	81.93	81.93	82.07	86.07	87.26	87.41	87.41
YNLF31C	20.16	21	21	28.01	62.71	63.64	62.33	62.71	65.27	65.58	65.74	66.67	66.82	67.29	67.56	64.69	74.14	77.19	95.56	100	99.85	81.39	81.54	81.54	85.23	86.12	86.12	86.12
YNLF34C	20.16	21	21	28.01	62.71	63.64	62.33	62.71	65.27	65.58	65.74	66.67	66.82	67.29	67.56	64.69	74.14	77.19	95.7	99.85	100	81.39	81.54	81.54	85.23	86.12	86.12	86.12
Rs4255	19.36	21.49	21.32	27.56	62.71	63.64	63.09	63.94	66.51	66.82	67.29	66.98	67.13	67.13	67.41	65.43	72.03	81.48	81.93	81.39	81.39	100	99.11	98.97	86.85	86.85	88.33	88.92
Rs672	19.36	21.49	21.32	27.56	62.4	63.34	62.79	63.64	66.05	66.2	66.67	66.36	66.51	66.82	67.12	65.13	72.03	81.19	81.93	81.54	81.54	99.11	100	99.26	87	87.15	88.63	88.92
YN2018D	19.36	21.32	21.32	27.26	62.71	63.64	63.09	63.94	66.2	66.51	66.98	66.67	66.82	67.13	67.41	65.58	71.88	81.48	82.07	81.54	81.54	98.97	99.26	100	87.15	87	88.48	88.48
Rm1	19.52	21.32	21.16	27.41	63.02	63.79	62.79	63.79	66.82	66.98	66.51	66.98	66.98	67.29	67.71	65.28	70.98	81.33	86.07	85.23	85.23	86.85	87	87.15	100	93.35	93.5	92.91
HKU3	19.81	22.26	22.1	27.52	62.62	63.39	63	63.85	67.03	67.18	66.41	67.49	67.34	67.34	67.76	65.93	71.58	82.4	87.26	86.12	86.12	86.85	87.15	87	93.35	100	96.46	94.53
YN2018A	20.13	21.77	21.61	27.52	62.92	63.84	63.3	64.15	66.41	66.56	65.94	66.56	66.25	66.41	66.72	65.48	71.58	82.54	87.41	86.12	86.12	88.33	88.63	88.48	93.5	96.46	100	97.19
YN2018C	20.16	21.65	21.49	27.86	62.1	63.04	63.09	63.94	66.98	67.13	66.2	66.67	66.36	66.67	66.97	64.99	71.43	80.44	87.41	86.12	86.12	88.92	88.92	88.48	92.91	94.53	97.19	100

### Sheet: Table S2. RBD identity matrix
	MERS-CoV	HKU4	BtCoV133	Zhejiang2013	JTMC15	SX2013	YNLF31	YNLF34	HKU3	SC2018	YN2018A	Rm1	YN2018C	Rs672	YN2018D	Rs4255	BtKY72	SARS-CoV-1	LYRa11	LYRa3	Rs3367	W1V1	Rs7327	YN2018B	P2V	Pang17	SARS-CoV-2	RaTG13
MERS-CoV	100	56.62	57.53	19.34	18.08	18.64	18.64	18.64	20.22	20.79	20.79	19.77	19.77	19.21	19.21	19.21	19.89	18.09	18.09	18.09	18.62	18.62	18.62	18.62	18.09	18.09	17.55	18.62
HKU4	56.62	100	94.58	18.13	22.4	22.4	21.88	21.88	24.35	23.83	23.83	22.4	23.44	23.96	23.96	23.96	22.89	23.65	23.15	23.15	23.65	23.65	23.15	23.15	23.15	23.15	21.18	21.18
BtCoV133	57.53	94.58	100	17.58	22.92	22.92	22.4	22.4	24.87	24.35	24.35	22.92	23.96	24.48	24.48	24.48	23.38	24.14	23.65	23.65	24.14	24.14	23.65	23.65	23.65	23.65	21.67	21.67
Zhejiang2013	19.34	18.13	17.58	100	29.11	29.11	29.11	29.11	27.04	27.67	27.04	27.22	27.85	26.58	26.58	27.22	25.71	26.7	27.27	27.27	26.14	26.14	26.7	26.7	25.99	25.99	27.68	25.99
JTMC15	18.08	22.4	22.92	29.11	100	95.1	94.61	94.61	88.24	88.73	88.24	86.76	88.24	87.75	87.75	87.75	67.49	69.12	68.63	68.63	69.12	69.12	69.12	69.12	70.1	70.59	70.1	69.12
SX2013	18.64	22.4	22.92	29.11	95.1	100	98.04	98.04	88.73	89.71	89.22	87.75	90.2	88.73	88.73	89.22	70.44	69.61	70.59	70.59	71.08	71.08	70.59	70.59	70.59	71.08	70.59	69.61
YNLF31	18.64	21.88	22.4	29.11	94.61	98.04	100	100	88.24	88.73	88.24	86.76	88.73	87.75	87.75	87.75	69.95	69.61	70.1	70.1	71.57	71.57	71.08	71.08	70.1	70.59	70.59	69.61
YNLF34	18.64	21.88	22.4	29.11	94.61	98.04	100	100	88.24	88.73	88.24	86.76	88.73	87.75	87.75	87.75	69.95	69.61	70.1	70.1	71.57	71.57	71.08	71.08	70.1	70.59	70.59	69.61
HKU3	20.22	24.35	24.87	27.04	88.24	88.73	88.24	88.24	100	96.59	97.56	92.65	93.14	93.63	93.63	93.63	70.59	68.78	69.76	69.27	70.24	70.24	69.76	69.76	70.24	70.73	70.73	70.73
SC2018	20.79	23.83	24.35	27.67	88.73	89.71	88.73	88.73	96.59	100	98.54	93.63	93.63	93.14	93.14	93.14	71.57	68.78	69.76	69.76	70.24	70.24	69.76	69.76	72.2	72.68	70.73	70.73
YN2018A	20.79	23.83	24.35	27.04	88.24	89.22	88.24	88.24	97.56	98.54	100	94.61	93.63	94.12	94.12	94.12	71.08	68.29	69.27	69.76	69.76	69.76	69.27	69.27	71.71	72.2	70.24	70.24
Rm1	19.77	22.4	22.92	27.22	86.76	87.75	86.76	86.76	92.65	93.63	94.61	100	94.61	94.12	94.12	94.61	70.44	69.12	69.61	69.61	70.59	70.59	69.61	69.61	71.57	72.06	70.59	71.08
YN2018C	19.77	23.44	23.96	27.85	88.24	90.2	88.73	88.73	93.14	93.63	93.63	94.61	100	96.08	96.08	97.06	71.43	71.08	72.06	72.06	72.55	72.55	71.57	71.57	71.08	71.57	71.57	71.57
Rs672	19.21	23.96	24.48	26.58	87.75	88.73	87.75	87.75	93.63	93.14	94.12	94.12	96.08	100	100	99.02	69.95	68.63	69.61	69.61	70.1	70.1	69.12	69.12	70.1	70.59	69.12	69.12
YN2018D	19.21	23.96	24.48	26.58	87.75	88.73	87.75	87.75	93.63	93.14	94.12	94.12	96.08	100	100	99.02	69.95	68.63	69.61	69.61	70.1	70.1	69.12	69.12	70.1	70.59	69.12	69.12
Rs4255	19.21	23.96	24.48	27.22	87.75	89.22	87.75	87.75	93.63	93.14	94.12	94.61	97.06	99.02	99.02	100	70.94	69.61	70.59	70.59	71.08	71.08	70.1	70.1	71.08	71.57	70.1	70.1
BtKY72	19.89	22.89	23.38	25.71	67.49	70.44	69.95	69.95	70.59	71.57	71.08	70.44	71.43	69.95	69.95	70.94	100	75.45	75.91	75.91	76.36	76.36	76.36	76.36	72.85	73.3	74.21	73.3
SARS-CoV-1	18.09	23.65	24.14	26.7	69.12	69.61	69.61	69.61	68.78	68.78	68.29	69.12	71.08	68.63	68.63	69.61	75.45	100	94.14	93.69	94.59	94.59	95.5	95.5	74.77	75.23	73.42	75.23
LYRa11	18.09	23.15	23.65	27.27	68.63	70.59	70.1	70.1	69.76	69.76	69.27	69.61	72.06	69.61	69.61	70.59	75.91	94.14	100	99.1	96.4	96.4	97.3	97.3	72.97	73.42	73.87	75.68
LYRa3	18.09	23.15	23.65	27.27	68.63	70.59	70.1	70.1	69.27	69.76	69.76	69.61	72.06	69.61	69.61	70.59	75.91	93.69	99.1	100	95.5	95.5	96.4	96.4	72.97	73.42	73.42	75.23
Rs3367	18.62	23.65	24.14	26.14	69.12	71.08	71.57	71.57	70.24	70.24	69.76	70.59	72.55	70.1	70.1	71.08	76.36	94.59	96.4	95.5	100	100	98.2	98.2	74.77	75.23	75.68	76.58
W1V1	18.62	23.65	24.14	26.14	69.12	71.08	71.57	71.57	70.24	70.24	69.76	70.59	72.55	70.1	70.1	71.08	76.36	94.59	96.4	95.5	100	100	98.2	98.2	74.77	75.23	75.68	76.58
Rs7327	18.62	23.15	23.65	26.7	69.12	70.59	71.08	71.08	69.76	69.76	69.27	69.61	71.57	69.12	69.12	70.1	76.36	95.5	97.3	96.4	98.2	98.2	100	100	74.32	74.77	75.23	75.68
YN2018B	18.62	23.15	23.65	26.7	69.12	70.59	71.08	71.08	69.76	69.76	69.27	69.61	71.57	69.12	69.12	70.1	76.36	95.5	97.3	96.4	98.2	98.2	100	100	74.32	74.77	75.23	75.68
P2V	18.09	23.15	23.65	25.99	70.1	70.59	70.1	70.1	70.24	72.2	71.71	71.57	71.08	70.1	70.1	71.08	72.85	74.77	72.97	72.97	74.77	74.77	74.32	74.32	100	99.55	86.1	87.44
Pang17	18.09	23.15	23.65	25.99	70.59	71.08	70.59	70.59	70.73	72.68	72.2	72.06	71.57	70.59	70.59	71.57	73.3	75.23	73.42	73.42	75.23	75.23	74.77	74.77	99.55	100	86.55	87.89
SARS-CoV-2	17.55	21.18	21.67	27.68	70.1	70.59	70.59	70.59	70.73	70.73	70.24	70.59	71.57	69.12	69.12	70.1	74.21	73.42	73.87	73.42	75.68	75.68	75.23	75.23	86.1	86.55	100	90.13
RaTG13	18.62	21.18	21.67	25.99	69.12	69.61	69.61	69.61	70.73	70.73	70.24	71.08	71.57	69.12	69.12	70.1	73.3	75.23	75.68	75.23	76.58	76.58	75.68	75.68	87.44	87.89	90.13	100

### Sheet: Table S3. S1 TM-scores
	BtCoV133	BtKY72	HKU3	HKU4	JTMC15	LYRa11	LYRa3	MERS-CoV	P2V	Pang17	RM1	RaTG13	Rs3367	Rs4255	Rs672	Rs7327	SARS-CoV-1	SARS-CoV-2	SC2018	SX2013	W1V1	YN2018A	YN2018B	YN2018C	YN2018D	YNLF31C	YNLF34C	Zhejiang2013
BtCoV133	1	0.75329	0.74683	0.99472	0.74163	0.71625	0.7109	0.94858	0.72734	0.72403	0.71927	0.72616	0.71841	0.71525	0.72771	0.71476	0.69108	0.70943	0.74739	0.72899	0.7202	0.72895	0.71003	0.73852	0.7405	0.73689	0.73532	0.76697
BtKY72	0.75329	1	0.94511	0.75576	0.94028	0.93143	0.92678	0.75668	0.94881	0.94471	0.92699	0.94955	0.93172	0.92613	0.93629	0.9306	0.90396	0.92912	0.95151	0.93711	0.9357	0.94427	0.92505	0.95283	0.95104	0.95103	0.94433	0.82189
HKU3	0.74683	0.94511	1	0.74815	0.94553	0.93408	0.93304	0.74253	0.94285	0.94118	0.96515	0.9431	0.93905	0.96088	0.9718	0.93461	0.90319	0.91674	0.96893	0.97696	0.94149	0.96021	0.93305	0.96546	0.96435	0.96482	0.98109	0.80801
HKU4	0.99472	0.75576	0.74815	1	0.74212	0.71661	0.71146	0.94966	0.72833	0.72486	0.71999	0.72761	0.71901	0.71733	0.72929	0.71541	0.69312	0.70997	0.74779	0.73088	0.72216	0.73068	0.71054	0.73976	0.74135	0.73833	0.73685	0.76819
JTMC15	0.74163	0.94028	0.94553	0.74212	1	0.92994	0.92902	0.73883	0.93907	0.93701	0.93994	0.93736	0.9324	0.93933	0.94881	0.92646	0.9013	0.91992	0.95922	0.94922	0.93314	0.95593	0.92851	0.96154	0.96307	0.96182	0.94969	0.81177
LYRa11	0.71625	0.93143	0.93408	0.71661	0.92994	1	0.98578	0.71383	0.95333	0.95514	0.94319	0.95184	0.98338	0.94162	0.94315	0.9801	0.95876	0.93718	0.94262	0.94559	0.98092	0.94316	0.98253	0.94615	0.94689	0.9448	0.94125	0.77328
LYRa3	0.7109	0.92678	0.93304	0.71146	0.92902	0.98578	1	0.70889	0.9525	0.95402	0.94523	0.95176	0.98162	0.94315	0.94514	0.98185	0.96328	0.93487	0.94178	0.94838	0.97944	0.94659	0.98743	0.94435	0.94475	0.9454	0.94258	0.76942
MERS-CoV	0.94858	0.75668	0.74253	0.94966	0.73883	0.71383	0.70889	1	0.72794	0.72409	0.71411	0.72637	0.71458	0.7103	0.72593	0.71107	0.69333	0.70919	0.74363	0.72977	0.71957	0.72854	0.70719	0.73695	0.73813	0.73562	0.73417	0.76808
P2V	0.72734	0.94881	0.94285	0.72833	0.93907	0.95333	0.9525	0.72794	1	0.99306	0.93803	0.9952	0.95646	0.93647	0.94136	0.9532	0.9252	0.97638	0.96054	0.94355	0.95841	0.95706	0.95475	0.95767	0.95622	0.95979	0.94346	0.79731
Pang17	0.72403	0.94471	0.94118	0.72486	0.93701	0.95514	0.95402	0.72409	0.99306	1	0.93887	0.99072	0.95897	0.93674	0.9394	0.95621	0.92559	0.96985	0.96091	0.94234	0.96043	0.95597	0.95719	0.95678	0.95552	0.95952	0.94116	0.79469
RM1	0.71927	0.92699	0.96515	0.71999	0.93994	0.94319	0.94523	0.71411	0.93803	0.93887	1	0.93678	0.94684	0.98798	0.9812	0.94902	0.92586	0.92466	0.95634	0.97298	0.94513	0.9637	0.94708	0.96452	0.96493	0.96348	0.97631	0.77889
RaTG13	0.72616	0.94955	0.9431	0.72761	0.93736	0.95184	0.95176	0.72637	0.9952	0.99072	0.93678	1	0.95306	0.93548	0.94311	0.94936	0.92935	0.97482	0.95742	0.94674	0.95578	0.96061	0.95297	0.95798	0.95582	0.96202	0.94555	0.79564
Rs3367	0.71841	0.93172	0.93905	0.71901	0.9324	0.98338	0.98162	0.71458	0.95646	0.95897	0.94684	0.95306	1	0.94495	0.94557	0.98873	0.95529	0.93811	0.94768	0.94696	0.99671	0.94501	0.98303	0.94692	0.94776	0.94622	0.94352	0.77657
Rs4255	0.71525	0.92613	0.96088	0.71733	0.93933	0.94162	0.94315	0.7103	0.93647	0.93674	0.98798	0.93548	0.94495	1	0.98934	0.94671	0.92378	0.92451	0.95288	0.97626	0.94282	0.96158	0.94473	0.96253	0.96383	0.9604	0.97869	0.77808
Rs672	0.72771	0.93629	0.9718	0.72929	0.94881	0.94315	0.94514	0.72593	0.94136	0.9394	0.9812	0.94311	0.94557	0.98934	1	0.94256	0.92405	0.92455	0.95958	0.98708	0.94596	0.96993	0.94425	0.97011	0.97044	0.96954	0.98674	0.79076
Rs7327	0.71476	0.9306	0.93461	0.71541	0.92646	0.9801	0.98185	0.71107	0.9532	0.95621	0.94902	0.94936	0.98873	0.94671	0.94256	1	0.95949	0.93754	0.9439	0.94204	0.98503	0.94041	0.98105	0.94152	0.94205	0.94103	0.94363	0.7721
SARS-CoV-1	0.69108	0.90396	0.90319	0.69312	0.9013	0.95876	0.96328	0.69333	0.9252	0.92559	0.92586	0.92935	0.95529	0.92378	0.92405	0.95949	1	0.94072	0.91224	0.92685	0.95525	0.92756	0.95854	0.91716	0.91796	0.92034	0.91976	0.74254
SARS-CoV-2	0.70943	0.92912	0.91674	0.70997	0.91992	0.93718	0.93487	0.70919	0.97638	0.96985	0.92466	0.97482	0.93811	0.92451	0.92455	0.93754	0.94072	1	0.9376	0.9223	0.9384	0.93819	0.93827	0.93641	0.93593	0.93844	0.92416	0.77318
SC2018	0.74739	0.95151	0.96893	0.74779	0.95922	0.94262	0.94178	0.74363	0.96054	0.96091	0.95634	0.95742	0.94768	0.95288	0.95958	0.9439	0.91224	0.9376	1	0.96345	0.94972	0.97745	0.9439	0.98513	0.98388	0.98131	0.96421	0.81026
SX2013	0.72899	0.93711	0.97696	0.73088	0.94922	0.94559	0.94838	0.72977	0.94355	0.94234	0.97298	0.94674	0.94696	0.97626	0.98708	0.94204	0.92685	0.9223	0.96345	1	0.9489	0.97251	0.94648	0.97171	0.97077	0.97384	0.99225	0.79155
W1V1	0.7202	0.9357	0.94149	0.72216	0.93314	0.98092	0.97944	0.71957	0.95841	0.96043	0.94513	0.95578	0.99671	0.94282	0.94596	0.98503	0.95525	0.9384	0.94972	0.9489	1	0.94642	0.98025	0.94789	0.94824	0.94761	0.94507	0.78034
YN2018A	0.72895	0.94427	0.96021	0.73068	0.95593	0.94316	0.94659	0.72854	0.95706	0.95597	0.9637	0.96061	0.94501	0.96158	0.96993	0.94041	0.92756	0.93819	0.97745	0.97251	0.94642	1	0.94667	0.98641	0.98388	0.99436	0.97029	0.79568
YN2018B	0.71003	0.92505	0.93305	0.71054	0.92851	0.98253	0.98743	0.70719	0.95475	0.95719	0.94708	0.95297	0.98303	0.94473	0.94425	0.98105	0.95854	0.93827	0.9439	0.94648	0.98025	0.94667	1	0.94413	0.94526	0.94512	0.94095	0.76787
YN2018C	0.73852	0.95283	0.96546	0.73976	0.96154	0.94615	0.94435	0.73695	0.95767	0.95678	0.96452	0.95798	0.94692	0.96253	0.97011	0.94152	0.91716	0.93641	0.98513	0.97171	0.94789	0.98641	0.94413	1	0.99564	0.98968	0.97124	0.80618
YN2018D	0.7405	0.95104	0.96435	0.74135	0.96307	0.94689	0.94475	0.73813	0.95622	0.95552	0.96493	0.95582	0.94776	0.96383	0.97044	0.94205	0.91796	0.93593	0.98388	0.97077	0.94824	0.98388	0.94526	0.99564	1	0.98629	0.97072	0.80603
YNLF31C	0.73689	0.95103	0.96482	0.73833	0.96182	0.9448	0.9454	0.73562	0.95979	0.95952	0.96348	0.96202	0.94622	0.9604	0.96954	0.94103	0.92034	0.93844	0.98131	0.97384	0.94761	0.99436	0.94512	0.98968	0.98629	1	0.9726	0.80514
YNLF34C	0.73532	0.94433	0.98109	0.73685	0.94969	0.94125	0.94258	0.73417	0.94346	0.94116	0.97631	0.94555	0.94352	0.97869	0.98674	0.94363	0.91976	0.92416	0.96421	0.99225	0.94507	0.97029	0.94095	0.97124	0.97072	0.9726	1	0.7969
Zhejiang2013	0.76697	0.82189	0.80801	0.76819	0.81177	0.77328	0.76942	0.76808	0.79731	0.79469	0.77889	0.79564	0.77657	0.77808	0.79076	0.7721	0.74254	0.77318	0.81026	0.79155	0.78034	0.79568	0.76787	0.80618	0.80603	0.80514	0.7969	1

### Sheet: Table S4. RBD TM-scores
	BtCoV133	BtKY72	HKU3	HKU4	JTMC15	LYRA11	LYRA3	MERS-CoV	P2V	Pang17	RATG13	Rm1	Rs3367	Rs4255	Rs672	Rs7327	SARS-CoV-1	SARS-CoV-2	SC2018	SX2013	W1V1	YN2018A	YN2018B	YN2018C	YN2018D	YNLF31C	YNLF34C	Zhejiang2013
BtCoV133	1	0.69037	0.72603	0.98921	0.71868	0.69272	0.69228	0.92478	0.68388	0.68419	0.68582	0.72725	0.69474	0.72733	0.72748	0.69351	0.69403	0.68722	0.72536	0.72191	0.69355	0.72245	0.69356	0.72066	0.72458	0.72114	0.72106	0.56052
BtKY72	0.69037	1	0.92911	0.68442	0.91961	0.97807	0.97802	0.67496	0.96722	0.96713	0.9665	0.92859	0.9771	0.93069	0.9311	0.97702	0.97668	0.9696	0.9282	0.92181	0.97782	0.92917	0.97758	0.93018	0.93182	0.91462	0.93103	0.59719
HKU3	0.72603	0.92911	1	0.72168	0.97604	0.93136	0.93163	0.70275	0.92716	0.92771	0.92847	0.99488	0.93196	0.99506	0.99466	0.93184	0.9321	0.93401	0.9983	0.98169	0.93099	0.99552	0.93158	0.98463	0.99182	0.9753	0.99287	0.61841
HKU4	0.98921	0.68442	0.72168	1	0.71443	0.68716	0.68735	0.91809	0.67874	0.67892	0.67992	0.72285	0.68922	0.72188	0.72231	0.68856	0.68842	0.68338	0.72158	0.71816	0.68785	0.71979	0.68784	0.71482	0.72032	0.71664	0.71643	0.55357
JTMC15	0.71868	0.91961	0.97604	0.71443	1	0.92177	0.92196	0.69513	0.91904	0.91964	0.92042	0.97676	0.9222	0.97818	0.97806	0.92216	0.92242	0.92613	0.97548	0.98062	0.92115	0.97296	0.92182	0.98329	0.97551	0.99531	0.97666	0.6289
LYRA11	0.69272	0.97807	0.93136	0.68716	0.92177	1	0.9999	0.67387	0.98278	0.98285	0.98299	0.9298	0.99955	0.93231	0.93326	0.99946	0.99899	0.9834	0.93044	0.92457	0.99968	0.93063	0.99978	0.93118	0.93217	0.9159	0.93024	0.60749
LYRA3	0.69228	0.97802	0.93163	0.68735	0.92196	0.9999	1	0.67359	0.98296	0.98306	0.98352	0.93012	0.99963	0.93239	0.93353	0.99961	0.99919	0.9837	0.93098	0.9255	0.99946	0.93148	0.99961	0.93105	0.93257	0.91596	0.93049	0.60759
MERS-CoV	0.92478	0.67496	0.70275	0.91809	0.69513	0.67387	0.67359	1	0.66737	0.66701	0.66628	0.70111	0.6742	0.70256	0.70118	0.67276	0.67369	0.66788	0.70012	0.69478	0.67474	0.69813	0.67371	0.69981	0.69893	0.69773	0.70006	0.5615
P2V	0.68388	0.96722	0.92716	0.67874	0.91904	0.98278	0.98296	0.66737	1	0.99993	0.99848	0.9256	0.98201	0.92783	0.929	0.98194	0.98174	0.98912	0.92653	0.92216	0.98242	0.92751	0.98213	0.92739	0.92735	0.91305	0.92633	0.60511
Pang17	0.68419	0.96713	0.92771	0.67892	0.91964	0.98285	0.98306	0.66701	0.99993	1	0.99872	0.92627	0.98219	0.92834	0.92958	0.9822	0.98192	0.98954	0.92726	0.92301	0.98233	0.92835	0.98216	0.92774	0.92799	0.91354	0.92683	0.60512
RATG13	0.68582	0.9665	0.92847	0.67992	0.92042	0.98299	0.98352	0.66628	0.99848	0.99872	1	0.92764	0.98334	0.92927	0.93094	0.98361	0.98302	0.99083	0.9287	0.92479	0.98266	0.92935	0.98292	0.92776	0.92949	0.9142	0.92722	0.60645
Rm1	0.72725	0.92859	0.99488	0.72285	0.97676	0.9298	0.93012	0.70111	0.9256	0.92627	0.92764	1	0.93107	0.99828	0.9983	0.93099	0.93086	0.93402	0.99545	0.98478	0.92935	0.99409	0.93021	0.98648	0.99716	0.97411	0.9957	0.62056
Rs3367	0.69474	0.9771	0.93196	0.68922	0.9222	0.99955	0.99963	0.6742	0.98201	0.98219	0.98334	0.93107	1	0.93302	0.93444	0.9999	0.9992	0.98393	0.93184	0.92619	0.99933	0.93202	0.99961	0.93085	0.93326	0.91607	0.93047	0.60982
Rs4255	0.72733	0.93069	0.99506	0.72188	0.97818	0.93231	0.93239	0.70256	0.92783	0.92834	0.92927	0.99828	0.93302	1	0.99927	0.93273	0.93307	0.93594	0.99438	0.9853	0.93214	0.992	0.93269	0.99078	0.99722	0.97518	0.9966	0.62146
Rs672	0.72748	0.9311	0.99466	0.72231	0.97806	0.93326	0.93353	0.70118	0.929	0.92958	0.93094	0.9983	0.93444	0.99927	1	0.93424	0.93432	0.9371	0.99513	0.98668	0.93296	0.99329	0.93367	0.98969	0.99767	0.97395	0.9955	0.62076
Rs7327	0.69351	0.97702	0.93184	0.68856	0.92216	0.99946	0.99961	0.67276	0.98194	0.9822	0.98361	0.93099	0.9999	0.93273	0.93424	1	0.99916	0.98383	0.93191	0.92652	0.99901	0.93226	0.99948	0.93058	0.93327	0.91586	0.93036	0.60756
SARS-CoV-1	0.69403	0.97668	0.9321	0.68842	0.92242	0.99899	0.99919	0.67369	0.98174	0.98192	0.98302	0.93086	0.9992	0.93307	0.93432	0.99916	1	0.98385	0.9317	0.92686	0.99874	0.93214	0.99901	0.93128	0.93325	0.91706	0.93139	0.61225
SARS-CoV-2	0.68722	0.9696	0.93401	0.68338	0.92613	0.9834	0.9837	0.66788	0.98912	0.98954	0.99083	0.93402	0.98393	0.93594	0.9371	0.98383	0.98385	1	0.9345	0.93067	0.98313	0.93431	0.98348	0.93507	0.93595	0.92057	0.93439	0.60864
SC2018	0.72536	0.9282	0.9983	0.72158	0.97548	0.93044	0.93098	0.70012	0.92653	0.92726	0.9287	0.99545	0.93184	0.99438	0.99513	0.93191	0.9317	0.9345	1	0.98457	0.9297	0.99764	0.93061	0.98328	0.99225	0.97281	0.99183	0.61876
SX2013	0.72191	0.92181	0.98169	0.71816	0.98062	0.92457	0.9255	0.69478	0.92216	0.92301	0.92479	0.98478	0.92619	0.9853	0.98668	0.92652	0.92686	0.93067	0.98457	1	0.92359	0.9832	0.92452	0.99111	0.98441	0.97936	0.98638	0.62217
W1V1	0.69355	0.97782	0.93099	0.68785	0.92115	0.99968	0.99946	0.67474	0.98242	0.98233	0.98266	0.92935	0.99933	0.93214	0.93296	0.99901	0.99874	0.98313	0.9297	0.92359	1	0.92947	0.99979	0.93099	0.93165	0.91579	0.92993	0.61255
YN2018A	0.72245	0.92917	0.99552	0.71979	0.97296	0.93063	0.93148	0.69813	0.92751	0.92835	0.92935	0.99409	0.93202	0.992	0.99329	0.93226	0.93214	0.93431	0.99764	0.9832	0.92947	1	0.93034	0.98035	0.99273	0.96884	0.99038	0.61939
YN2018B	0.69356	0.97758	0.93158	0.68784	0.92182	0.99978	0.99961	0.67371	0.98213	0.98216	0.98292	0.93021	0.99961	0.93269	0.93367	0.99948	0.99901	0.98348	0.93061	0.92452	0.99979	0.93034	1	0.93136	0.9325	0.91617	0.93045	0.60754
YN2018C	0.72066	0.93018	0.98463	0.71482	0.98329	0.93118	0.93105	0.69981	0.92739	0.92774	0.92776	0.98648	0.93085	0.99078	0.98969	0.93058	0.93128	0.93507	0.98328	0.99111	0.93099	0.98035	0.93136	1	0.9875	0.98192	0.98948	0.62389
YN2018D	0.72458	0.93182	0.99182	0.72032	0.97551	0.93217	0.93257	0.69893	0.92735	0.92799	0.92949	0.99716	0.93326	0.99722	0.99767	0.93327	0.93325	0.93595	0.99225	0.98441	0.93165	0.99273	0.9325	0.9875	1	0.97096	0.99504	0.62139
YNLF31C	0.72114	0.91462	0.9753	0.71664	0.99531	0.9159	0.91596	0.69773	0.91305	0.91354	0.9142	0.97411	0.91607	0.97518	0.97395	0.91586	0.91706	0.92057	0.97281	0.97936	0.91579	0.96884	0.91617	0.98192	0.97096	1	0.9762	0.62559
YNLF34C	0.72106	0.93103	0.99287	0.71643	0.97666	0.93024	0.93049	0.70006	0.92633	0.92683	0.92722	0.9957	0.93047	0.9966	0.9955	0.93036	0.93139	0.93439	0.99183	0.98638	0.92993	0.99038	0.93045	0.98948	0.99504	0.9762	1	0.62012
Zhejiang2013	0.56052	0.59719	0.61841	0.55357	0.6289	0.60749	0.60759	0.5615	0.60511	0.60512	0.60645	0.62056	0.60982	0.62146	0.62076	0.60756	0.61225	0.60864	0.61876	0.62217	0.61255	0.61939	0.60754	0.62389	0.62139	0.62559	0.62012	1

### Sheet: Table S5. STRIDE Composition
	S1				RBD
	Turn (%)	Beta Strand (%)	Alpha Helix (%)	Other (%)	Turn (%)	Beta Strand (%)	Alpha Helix (%)	Other (%)
SX2013	23	47	5	25	24	29	9	38
YNLF31C	23	47	5	25	22	26	9	44
YNLF34C	23	46	5	25	22	29	13	36
SC2018	24	45	5	26	26	27	9	39
Rs4255	22	48	5	26	24	29	9	38
Rs672	23	48	3	24	24	29	9	38
YN2018D	23	47	5	25	24	29	9	38
Rm1	23	47	5	25	26	29	9	36
HKU3	25	46	5	24	31	24	9	37
YN2018A	24	46	5	24	33	27	9	32
YN2018C	24	47	5	24	25	29	9	37
Rs3367	24	41	6	30	27	22	10	41
W1V1	24	42	6	28	23	22	10	45
YN2018B	24	41	6	29	27	22	10	41
Rs7327	24	42	6	29	27	22	10	41
SARS-CoV-1	22	40	6	31	24	22	16	37
LYRa11	23	43	6	28	21	22	10	47
LYRA3	24	43	6	27	24	22	10	44
P2V	25	43	6	25	21	25	16	39
Pang17	26	44	6	25	22	25	10	43
SARS-CoV-2	23	42	6	27	25	22	10	41
RATG13	24	43	6	27	22	25	10	43
BtKY72	23	44	6	27	23	24	11	42
JTMC15	24	46	5	25	23	29	9	39
Zhejiang2013	26	37	9	29	30	27	12	31
MERS-CoV	25	39	8	28	22	30	8	41
HKU4	26	39	10	25	29	31	7	32
BtCoV133	24	39	10	26	20	31	11	38

### Sheet: Table S6. Docking Restraints
Restraint Residues
Name	ACE2 H34	ACE2 H34	ACE2 G354
MERS-CoV	Y499	G538	V561
HKU4	Y503	G543	V566
BtCoV133	Y503	G543	V566
Zhejiang2013	Y477	N535	F546
P2V	Y453	E493	Y505
Pang17	Y451	E491	Y503
SARS-CoV-2	Y453	Q493	Y505
RATG13	Y453	Y493	H505
LYRa11	Y444	N483	Y495
LYRa3	Y444	N483	Y495
SARS-CoV-1	Y440	N479	Y491
YN2018B	Y441	N480	Y492
Rs7327	Y441	N480	Y492
Rs3367	Y441	N480	Y492
W1V1	Y441	N480	Y492
BtKY72	Y442	K 482	Y 494
JTMC15	Y434	S460	Y472
SC2018	Y438	S465	Y477
SX2013	Y437	S463	Y475
YNLF31C	Y439	Y440	Y477
YNLF34C	Y439	S465	Y477
Rs4255	Y439	S465	Y477
Rs672	Y439	S465	Y477
YN2018D	Y439	S465	Y477
Rm1	Y439	S465	Y477
HKU3	Y439	S466	Y478
YN2018A	Y439	S466	Y478
YN2018C	Y439	S465	Y477

### Sheet: Table S7. Contact Analysis
Contacts with ACE2
Name	Multimer	ClusPro	HADDOCK
Zhejiang2013	168	178	81
MERS-CoV	586	82	99
HKU4	1837	100	90
BtCoV133	434	62	101
P2V	98	120	73
Pang17	66	159	87
SARS-CoV-2	82	121	68
RATG13	149	147	65
LYRa11	73	142	89
LYRa3	86	107	135
SARS-CoV-1	88	147	90
YN2018B	93	156	109
Rs7327	96	132	112
Rs3367	84	120	98
W1V1	61	193	69
BtKY72	118	124	103
JTMC15	58	155	87
Rs4255	1782	78	75
YN2018D	57	97	74
Rm1	66	111	101
YN2018A	163	97	62
YN2018C	783	83	95
SC2018	39	95	69
SX2013	179	119	83
YNLF31C	288	76	60
YNLF34C	425	89	50
Rs672	93	109	81
HKU3	87	85	44
